# Non-redundant odorant detection in a locust

**DOI:** 10.1101/2022.06.21.496967

**Authors:** Hetan Chang, Anjana Unni, Megha Treesa Tom, Lucas Cortés Llorca, Sabine Brase, Sascha Bucks, Kerstin Weniger, Sonja Bisch-Knaden, Bill S. Hansson, Markus Knaden

## Abstract

Olfactory coding, from insects to humans, is canonically considered to involve considerable across-fiber coding already at the peripheral level, thereby allowing recognition of very large numbers of odor compounds. Here we show that the migratory locust, *Locusta migratoria*, has evolved an alternative strategy built on highly specific odorant receptors feeding into a complex primary processing center in the brain.

By collecting odors from food and different life stages of the locust, we identified 208 ecologically relevant odorants, which we used to deorphanize 48 locust olfactory receptors via ectopic expression in *Drosophila*. Contrary to the often broadly tuned olfactory receptors of other insects, almost all locust receptors were found to be narrowly tuned to one ligand and most of these best ligands exclusively excited only one receptor. Knocking out a single receptor using CRISPR-Cas9 resulted in an abolished physiological and behavioral response to the corresponding ligand. We conclude that the locust olfactory system, with an apparent lack of redundancy among most olfactory receptors, differs from so-far described olfactory systems.
