## Supplementary material for "Non-redundant odorant detection in a locust": Suppl. Table 3

### Sheet: reference genes
				Gene expressin levels in the antennae of
				Gregarious animals			Solitary animals
Grouped Data Name
				4-5th instar nymph	adult female	adult male	4-5th instar nymph	adult female	adult male
Positive		POS_A	ERCC_00034.1	30409.1	34731	35942.6	30189.3	35097.1	18521
Positive		POS_B	ERCC_00112.1	10593.9	11676.9	12217.4	9948.1	11437.3	6686.81
Positive		POS_C	ERCC_00002.1	3148.12	3511.96	3800.28	2993.16	3470.11	2094.98
Positive		POS_D	ERCC_00092.1	599.53	729.78	725.69	609.37	685.56	390.23
Positive		POS_E	ERCC_00035.1	147.27	159.83	156.53	145.75	173.11	93.34
Positive		POS_F	ERCC_00117.1	5.8	8.13	20.07	4.99	13.72	3.99
Negative		NEG_A	ERCC_00096.1	1	1	1	1	1	1
Negative		NEG_B	ERCC_00041.1	1	1	1	1	1	1
Negative		NEG_C	ERCC_00019.1	1	1	1	1	1	1
Negative		NEG_D	ERCC_00076.1	1	1	1	1	1	1
Negative		NEG_E	ERCC_00098.1	1	1	1	1	1	1
Negative		NEG_F	ERCC_00126.1	1	1	1	1	1	1
	Gene Symbol	Sequence Name	Accession
Endogenous	18S	AF370793	AF370793.1	15913.3	25886	24433.7	19686.3	20550.4	18815.2		Reference
Endogenous	EF1-alpha	AY077627	AY077627.1	108753	66855.6	70829.3	87909.8	84213.5	91980		Reference
Endogenous	HSP70	AY178988	AY178988.1	107653	117950	109864	132596	127789	174117
Endogenous	GST	HM131835	HM131835.1	44.99	121.31	70.01	217.85	363.79	421.88
Endogenous	RPL32	HQ388820	HQ388820.1	24326.9	14420.2	19502.6	19139.9	19075.7	22003
Endogenous	SDHa	HQ388823	HQ388823.1	473.49	450.55	435.97	605.33	309.71	414.01
Endogenous	GAPDH	JF915526	JF915526.1	13437.4	8951.26	9989.43	7892.6	11492.4	14140.3
Endogenous	CHS	JN676090	JN676090.1	2011.2	9518.96	9973.88	3718.69	389.68	2300.29
Endogenous	alpha-TUB	KP844460	KP844460.1	86552.4	74084.2	56261.4	88964	51526.8	78216.5
				1.02	1.26	1.13	1	1.02	1.6

### Sheet: Ir and Or gene expression
				Gene expressin levels in the antennae of
				Gregarious animals			Solitary animals
	Gene Symbol	Sequence Name	Accession number	4-5th instar nymph	adult female	adult male	4-5th instar nymph	adult female	adult male
	IR01	KP843217	KP843217.1	1.02	1.8	1.96	1.62	7.44	2.08
	IR02	KP843220	KP843220.1	4.46	25.55	12.34	2.34	7.58	3.95
	IR03	KP843213	KP843213.1	1.79	2.3	2.92	2.83	3.14	16.36
	IR04	KP843201	KP843201.1	1.02	1.26	1.13	1	1.02	1.6
	IR06	KT279128	KT279128.1	1.02	3.07	3.49	1.61	2.78	2.95
	IR07	KT279122	KT279122.1	1.02	1.26	1.13	1	1.02	1.6
	IR08	KT279120	KT279120.1	8.16	5.58	2.8	10.89	8.48	7.37
	IR08a	KP843224	KP843224.1	276.98	601.81	476.84	487.08	741.76	1009.09
	IR09	KT279124	KT279124.1	4.08	2.25	2.21	76.52	14.68	10.42
	IR10	KT279121	KT279121.1	1.55	2.67	1.13	4.78	8.95	1.6
	IR11	KP843225	KP843225.1	1.02	1.26	1.13	1	1.02	1.6
	IR12	KT279133	KT279133.1	1.02	1.26	1.13	1	1.02	1.6
	IR13	KT279129	KT279129.1	1.02	1.26	1.13	1	1.02	1.6
	IR14	KT279126	KT279126.1	1.02	1.26	1.13	1	1.02	1.6
	IR15	KT279127	KT279127.1	26.72	44.67	36.1	26.63	28.44	96.44
	IR17	KP843199	KP843199.1	1.02	1.26	1.13	1	1.02	1.6
	IR18	KT279131	KT279131.1	57.83	112.22	91.11	53.42	68.83	89.02
	IR19	KP843200	KP843200.1	1.02	1.26	1.13	2	1.02	2.32
	IR20	KP843230	KP843230.1	7.51	75.27	29.75	65.2	88.67	94.57
	IR21	KP843211	KP843211.1	1.82	17.26	6.45	19.02	42.61	22.24
	IR22	KT279134	KT279134.1	9930.53	7810.55	5119.96	6458.74	4588.32	4747.23
	IR24	KP843214	KP843214.1	5.83	60.75	37.62	24.96	52.21	74.35
	IR25	KP843228	KP843228.1	1.02	2.14	1.13	1	9.45	2.74
	IR25a	KP843219	KP843219.1	620.94	1035.01	1059.6	477.25	567.69	1010.86
	IR26	KP843223	KP843223.1	6.18	26.67	17.43	9.34	8.49	4.98
	IR27	KP843226	KP843226.1	2.32	26.84	9.05	15.12	20.07	25.58
	IR28	KP843229	KP843229.1	21.19	36.79	36.3	35.9	41.43	34.83
	IR29	KT279132	KT279132.1	11.39	39.5	41.8	64.84	35.91	73.45
	IR76b	KP843210	KP843210.1	5.03	22.49	18.17	13.95	35.85	30.34
	OR001	KP843273	KP843273.1	28.71	30.66	39.54	25.93	38.62	41.21
	OR002	KP843269	KP843269.1	85.93	312.86	270.52	210.15	307.66	516.68
	OR003	KP843242	KP843242.1	1.35	4.71	2.69	9.89	9.5	12.56
	OR004	KP843253	KP843253.1	5.78	53.94	61.75	30.26	84.65	163.53
	OR005	KP843365	KP843365.1	1.02	25.55	14.01	20.5	67.16	92.06
	OR006	KP843312	KP843312.1	1.73	1.26	1.13	1	1.02	2.55
	OR007	KP843296	KP843296.1	1.82	1.57	1.13	1.47	1.13	2.55
	OR008	KP843263	KP843263.1	1.02	1.26	1.13	1	1.02	1.6
	OR010	KP843328	KP843328.1	1.02	1.26	1.13	1	1.02	2.59
	OR011	KP843352	KP843352.1	33.43	56.24	34.61	47.48	108.45	70.34
	OR012	KP843342	KP843342.1	1.19	17.18	8.54	4.3	34.99	38.16
	OR013	KP843348	KP843348.1	1.73	1.26	1.13	2	7.9	3.18
	OR014	KP843302	KP843302.1	1.02	18.66	13.22	1.64	11.14	47.16
	OR015	KP843322	KP843322.1	27.93	75.75	36.26	59.55	177.06	107.63
	OR016	KP843234	KP843234.1	55.51	157.37	87.05	69.94	203.94	207.83
	OR017	KP843324	KP843324.1	61.14	81.63	56.13	60.07	90.61	97.92
	OR018	KP843295	KP843295.1	27.62	59.03	71.48	35.88	77.98	179.97
	OR019	KP843293	KP843293.1	4.61	24.55	7.49	14.32	20.14	34.51
	OR020	KP843332	KP843332.1	1.02	1.26	1.13	1	7.62	1.62
	OR021	KP843329	KP843329.1	65.34	120.38	95.09	77.01	125.51	156.38
	OR022	KP843343	KP843343.1	8.17	68.37	82.12	21.25	65.79	146.81
	OR023	KP843323	KP843323.1	74.36	156.09	131.82	95.87	167.94	165.14
	OR024	KP843345	KP843345.1	4.49	6.15	2.37	6.06	12.08	32.62
	OR025	KP843292	KP843292.1	18.23	30.72	11.95	28.77	48.12	48.99
	OR026	KP843289	KP843289.1	5.55	25.46	22.97	9.47	17.41	24.13
	OR027	KP843335	KP843335.1	20.67	25.96	32.99	23.92	69.24	47.78
	OR028	KP843306	KP843306.1	131.97	145.03	150.93	135.5	129.62	227.34
	OR029	KP843354	KP843354.1	17.04	42.56	30.51	17.36	58.46	58.21
	OR030	KP843304	KP843304.1	43.65	114.54	111.19	102.24	226.52	256.18
	OR031	KP843247	KP843247.1	2.52	40.33	22.85	31.25	121.38	129.03
	OR032	KP843286	KP843286.1	24.96	42.14	44.47	37.34	80.12	88.56
	OR033	KP843278	KP843278.1	2.13	5.76	2.05	5.8	73.04	37.87
	OR034	KP843363	KP843363.1	7.81	86.9	52.04	66.32	74.9	101.23
	OR035	KP843355	KP843355.1	2.13	37.08	8.91	29.57	78.45	102.26
	OR036	KP843255	KP843255.1	2.71	10.66	5.45	8.48	16.1	16.27
	OR037	KP843327	KP843327.1	1.02	1.49	3.49	1	1.02	1.6
	OR038	KP843320	KP843320.1	44.63	50.79	35.67	55.22	49.8	52.57
	OR039	KP843237	KP843237.1	61.75	129.91	98.52	112.66	158.09	236.53
	OR040	KP843196	KP843196.1	1.02	1.26	1.13	1	2.16	6.24
	OR041	KP843272	KP843272.1	37.59	71.48	58.47	29.69	74.77	83.67
	OR042	KP843326	KP843326.1	81.04	97.93	101.15	85.79	163.82	184.2
	OR043	KP843321	KP843321.1	62.61	118.01	61.79	86.37	84.48	75.18
	OR044	KP843275	KP843275.1	26.44	50.68	35.84	75.22	53.47	110.38
	OR045	KP843238	KP843238.1	1.02	1.26	1.13	1	1.02	1.62
	OR046	KP843249	KP843249.1	1.02	3.1	21.48	1.94	34.3	46.96
	OR047	KP843231	KP843231.1	11.7	21.72	49.87	41.46	133.2	266.26
	OR048	KP843245	KP843245.1	3.19	56.69	64.3	47.39	154.68	135.32
	OR049	KP843251	KP843251.1	18.19	125.82	130.13	74.63	204.93	325.79
	OR050	KP843367	KP843367.1	24.99	10.19	13.41	9.78	22.03	12.58
	OR051	KP843350	KP843350.1	263.55	323.65	294.41	251.61	271.38	311.81
	OR052	KP843233	KP843233.1	1.73	3.17	2.98	28.41	75.66	52.48
	OR053	KP843316	KP843316.1	73.23	78.81	76.83	78.16	86.45	101.8
	OR054	KP843280	KP843280.1	1.35	15.87	14.63	21.07	18.98	72.46
	OR055	KP843344	KP843344.1	1.81	2.36	2.31	2.22	9.2	14.47
	OR056	KP843313	KP843313.1	84.54	95.31	113.96	79.18	179.71	281.77
	OR057	KP843340	KP843340.1	64.46	48.83	51.87	31.09	93.51	107.02
	OR058	KP843325	KP843325.1	22	134.22	101.8	76.03	204.08	303.85
	OR059	KP843311	KP843311.1	5.09	12.91	10.1	14.75	25.14	26.99
	OR060	KP843351	KP843351.1	26.31	51.89	41.28	35.25	46.98	64.37
	OR061	KP843248	KP843248.1	5.06	28.58	19.92	38.24	48.39	62.85
	OR062	KP843366	KP843366.1	6.93	25.76	28.2	39.82	68.72	91.28
	OR063	KP843243	KP843243.1	10.51	3.97	5.94	8.32	29.61	38.74
	OR064	KP843361	KP843361.1	1.02	11.08	9.05	2.62	7.12	18.97
	OR065	KP843337	KP843337.1	5.06	52.43	42.02	36.45	103.11	79.1
	OR066	KP843265	KP843265.1	9.07	13.05	8.57	26.64	32.64	7.33
	OR067	KP843333	KP843333.1	84.06	136.63	155.65	130.6	169.36	324.01
	OR068	KP843334	KP843334.1	1.55	28.61	34.55	4.84	54.46	103.24
	OR069	KP843299	KP843299.1	24.65	70.2	149.79	77.81	182.79	425.98
	OR070	KP843266	KP843266.1	24.11	51.6	45.3	36.53	61.58	48.88
	OR071	KP843358	KP843358.1	1.02	20.85	45.96	5.38	66.14	115.97
	OR072	KP843359	KP843359.1	1.02	6.94	22.15	1.47	33.78	81.84
	OR073	KP843308	KP843308.1	1.02	1.26	1.13	1	1.02	1.6
	OR074	KP843197	KP843197.1	6.9	31.26	6.18	9.28	28.26	21.65
	OR075	KP843360	KP843360.1	2.6	30.13	10.86	31.3	56.4	41.33
	OR076	KP843331	KP843331.1	7.77	22.34	16.99	16.12	72.03	41.09
	OR077	KP843362	KP843362.1	73.53	245.2	234.82	94.51	282.79	504.06
	OR078	KP843284	KP843284.1	1.02	16.84	1.32	1	34.02	10.81
	OR079	KP843282	KP843282.1	25.28	73.43	44.62	59.83	132.61	60.4
	OR080	KP843307	KP843307.1	15.02	55.98	32.15	46.03	91.36	85.06
	OR081	KP843341	KP843341.1	3.35	22.13	34.13	22.83	23	53.94
	OR082	KP843336	KP843336.1	12.45	39.71	32.12	25.05	39.05	65.54
	OR083	KP843257	KP843257.1	1.55	78.89	59.24	26.5	60.21	62.09
	OR084	KP843244	KP843244.1	1.02	2.98	3.05	9.6	6.58	12.21
	OR085	KP843252	KP843252.1	1.02	2.51	1.23	1	10.41	7.97
	OR086	KP843315	KP843315.1	38.82	17.88	31.68	27.57	48.65	33.38
	OR087	KP843240	KP843240.1	21.76	78.94	75.08	50.14	138.27	188.82
	OR088	KP843346	KP843346.1	45.91	50.89	66.34	57.13	138.43	136.69
	OR089	KP843305	KP843305.1	39.16	76.39	79.72	58.98	124.15	156.28
	OR09	KP843310	KP843310.1	6.29	49.5	18.86	15.08	53.46	40.43
	OR090	KP843246	KP843246.1	4.56	64.34	29.1	25.37	59.9	45.79
	OR091	KP843314	KP843314.1	53.54	75.32	56.2	57.72	54.36	64.71
	OR092	KP843261	KP843261.1	94.13	143.8	108.39	176.89	179.83	271.9
	OR093	KP843319	KP843319.1	6.18	62.27	54.66	34.22	47.23	79.59
	OR094	KP843364	KP843364.1	2.47	7.63	8.51	1.61	51.16	45.91
	OR095	KP843258	KP843258.1	40.37	54.6	42.64	53.78	59.36	64.76
	OR096	KP843235	KP843235.1	13.34	24.65	29.88	20.97	34	67.71
	OR097	KP843256	KP843256.1	30	165.44	82.52	53.23	132.47	122.12
	OR098	KP843339	KP843339.1	63.26	91.89	77.19	81.3	114.21	144.56
	OR099	KP843318	KP843318.1	37.1	171.79	127.71	51.56	113.45	122.8
	OR101	KP843309	KP843309.1	14.06	19.14	23.04	21.18	37.38	32.39
	OR102	KP843271	KP843271.1	1.02	1.26	1.13	1.61	25.69	20.43
	OR103	KP843239	KP843239.1	1.02	1.26	1.13	1	6.46	5.56
	OR104	KP843277	KP843277.1	6.98	42.69	16.31	12.65	154.88	77.56
	OR105	KP843270	KP843270.1	8.08	70.59	34.58	30.19	109.37	159.25
	OR106	KP843274	KP843274.1	91.28	355.02	190.28	147	554.67	476.63
	OR107	KP843267	KP843267.1	33.55	83.51	66.45	55.24	81.94	77.51
	OR108	KP843268	KP843268.1	1.02	1.26	1.13	1	1.02	1.6
	OR109	KP843338	KP843338.1	31.93	77.1	76.81	56.19	67.94	92.27
	OR110	KP843357	KP843357.1	11.72	51.6	50.07	31.11	32.09	56.12
	OR111	KP843303	KP843303.1	16.27	82.16	58.7	55.8	68.61	52.95
	OR112	KP843264	KP843264.1	45.77	124.07	129.49	126.55	147.25	269.05
	OR113	KP843301	KP843301.1	38.26	124.34	108.59	32.82	77.17	108.26
	OR114	KP843317	KP843317.1	4.43	35.3	24.62	26.71	35.78	75.57
	OR115	KP843300	KP843300.1	6.08	1.99	4.35	1.57	14.91	17.14
	OR116	KP843330	KP843330.1	1.79	8.77	16.16	6.98	23.49	18.32
	OR117	KP843291	KP843291.1	82.49	154.92	122.21	65.47	160.46	259.93
	OR118	KP843356	KP843356.1	3.96	14.16	21.13	14.1	37.51	42.59
	OR119	KP843347	KP843347.1	1.39	31.97	20.79	26.72	35.93	52.31
	OR120	KP843236	KP843236.1	59.36	248.1	180.54	99.19	384.07	359.45
	OR121	KP843353	KP843353.1	3.14	49.04	28.42	3.57	6.48	42.66
	OR122	KP843294	KP843294.1	5.83	25.36	28.22	39.53	50.9	77.64
	OR123	KP843260	KP843260.1	9.91	42.55	21.91	24.9	87.55	95.67
	OR124	KP843349	KP843349.1	2.42	23.69	23.98	11.87	30.58	43.1
	OR125	KP843195	KP843195.1	1.73	1.8	1.13	1	2.6	3.77
	OR126	KP843250	KP843250.1	8.66	35.2	36.17	22.45	64.4	92.35
	OR127	KP843285	KP843285.1	5.46	31	7.24	13.65	33.62	39.37
	OR128	KP843297	KP843297.1	1.02	17.95	5.81	4.55	46.72	58.15
	OR129	KP843262	KP843262.1	1.02	112.34	52.03	3.42	147.55	196.24
	OR130	KP843259	KP843259.1	19.29	39.87	30.26	49.86	53.02	76.44
	OR131	KP843279	KP843279.1	82.25	84.62	87.58	90.21	99	108.71
	OR132	KP843298	KP843298.1	1.02	1.26	1.23	1	1.13	11.68
	OR133	KP843241	KP843241.1	23.51	56.81	67.58	22.95	34.84	53.04
	OR134	KP843288	KP843288.1	7.04	57.9	13.41	11.87	46.15	41.41
	OR135	KP843290	KP843290.1	3.01	21.16	7.69	5.23	46.97	51.62
	OR136	KP843283	KP843283.1	3.19	13.49	3.27	19.99	48.14	41.65
	OR137	KP843281	KP843281.1	1.82	13.16	9.53	17.41	25.54	28.3
	OR138	KP843232	KP843232.1	1.5	1.99	1.13	2.15	22.51	33.22
	OR139	KP843276	KP843276.1	6.78	42.08	18.41	12	30.24	64.75
	OR140	KP843287	KP843287.1	2.52	38.29	23.5	10.2	36.41	27.35
	OR141	KP843254	KP843254.1	23.4	21.33	15.61	29.84	39.3	63.19
	ORco	KP843368	KP843368.1	1277.44	2984.37	2819.64	1960.95	6043.01	6171.77
