## Supplementary material for "Non-redundant odorant detection in a locust": Suppl. Table 4

### Sheet: Sheet1
OR 1 cloning primer F	ATGTCTAATGGAAACGAAGGCATTTATTTTGGA
OR 1 cloning primer R	TCATTCATTGATTCTGGTGAGGAGAGTAAAATATGAATAT
OR 2 cloning primer F	ATGTTGCGGCAGGTGTACGA
OR 2 cloning primer R	TCATGAGTCATCTCGTATTTGTCTTAGAACTGTAAAGTATGAGA
OR 5 cloning primer F	atgctcggccaggggcag
OR 5 cloning primer R	ttatgtgtcattgatgtttcgaagcacagtgtaatatgaaaatgacaggc
OR 6 cloning primer F	ATGGGTTGGAATCCTCGAGAGGAGAA
OR 6 cloning primer R	TTATCGGCTGTTGAAGTTCTTTAGCAGCG
OR 10 cloning primer F	ATGGAGCTGGCGCACCTGCT
OR 10 cloning primer R	TCATGCTTCCGACAGACTTCGCAGTACAGTGAAAT
OR 13 cloning primer F	ATGTGGGCGCCGGCGGCTGGCC
OR 13 cloning primer R	CTATTCATCTTTGAAGTTCCGAAGAATGGCGAAGAAGGAGTAAGACATATTGACGATCG
OR 17 cloning primer F	ATGGGCCACCTGCTGACGCC
OR 17 cloning primer R	TCAATCAGGCTGTTGTTCCTCTTCCTTGAAATTTCGTAGAATGG
OR 20 cloning primer F	ATGCCACCGTCGTTGCCCC
OR 20 cloning primer R	TCACTCTTTGAAATTTCGTAGAATGGCGAAGAATGAGTAAGAGACA
OR 24 cloning primer F	ATGGCACCTGCGGCTGCG
OR 24 cloning primer R	CTACTCCTCTTCATCCTTGAAATTTCGTAAAATAGCGAAGAATGAGTAAGACACATTG
OR 34 cloning primer F	ATGGCAGGAAACATCCCCTGGACG
OR 34 cloning primer R	TCACTTGTCGTTCACCTGGTTGAGCAGAGC
OR 36 cloning primer F	ATGCCGGCGGCCGCCCC
OR 36 cloning primer R	TTATTTGTCGTTCATCTGGTTGAGAAGAGCGTAGTAGGAATACGACGCACTGATAAGCCTGAC
OR 39 cloning primer F	atgtcaaaggagttattttccttgcccggcc
OR 39 cloning primer R	tcaacgatcactcatctgacgtaatatagcgtagtaggagtaagaag
OR 41 cloning primer F	atggcgcatgcgcagaggc
OR 41 cloning primer R	tcagcggtccctcatctgccG
OR 42 cloning primer F	ATGCGCGGCCGGGCCCGCCT
OR 42 cloning primer R	TTATCGGGATCTCATTTGTTGCAGCACGGCGAACAGCGAGTAAGAAGCGTT
OR 44 cloning primer F	ATGTCGCGCGCTTATATCGCCCA
OR 44 cloning primer R	TTATTTCATGTCCGCCCCAACAGTATATGTATATTTGAAATGGAAGGT
OR 46 cloning primer F	atggctgttctggaagcctctggca
OR 46 cloning primer R	tcaacgatttctcatctggcgtaagagcgtgtag
OR 47 cloning primer F	ATGGTGGCTATCGGATCCCGTGCAAA
OR 47 cloning primer R	TTATGAAGATGCTTCATTCTCCTCTTCGAGATTTTTCATTTGGCGCAACAA
OR 48 cloning primer F	ATGGCGAGCCCGGACGC
OR 48 cloning primer R	CTATGTCTGCACTATTGATCCTTGGTCCCTCGTC
OR 49 cloning primer F	ATGGAAAGTTCGGCGAGACACGATGACAG
OR 49 cloning primer R	TCATTTGGATTCAAACTGCCGCAGCAATGTGTAGTAC
OR 51 cloning primer F	ATGAAGAAGGAGAAGGAGAGGCGAGTCCAAT
OR 51 cloning primer R	TCACTTGTTCTGCATCTGGCTGAGTAGTGCATAGT
OR 52 cloning primer F	ATGGCCAAGCAGAAAGAGAAGAGTTCCCG
OR 52 cloning primer R	TCACTTGTTCTGCATCTGGCAGAGTAGAGCAT
OR 55 cloning primer F	ATGGTCGACCGGAGCGTGGAGA
OR 55 cloning primer R	TCAGTGGCTGTTCACTTGCTTCAGCAC
OR 57 cloning primer F	ATGGGCTGGGATTCGAAGGAAGATCAGC
OR 57 cloning primer R	TTAACGGCTGTTGAAGTTCCGAAGTACTGCGTAGTATGA
OR 58 cloning primer F	ATGGGTTGGAATCCTCGAGAGGA
OR 58 cloning primer R	TTATCGGCTGTTGAAGTTCTTTAGCAGCg
OR 60 cloning primer F	ATGGATTGGGATCCGAAAGAGACGGA
OR 60 cloning primer R	TCAACGACCGTTGAAGTTCTGCAGCAGT
OR 61 cloning primer F	ATGCAGTCGAAGGACCCCGTCTC
OR 61 cloning primer R	TTATCGATTGTTGACTCGGCCGAGTAGTGTG
OR 62 cloning primer F	ATGAAGCAGTCCGCCTCGCTGG
OR 62 cloning primer R	TTAACCTCGGTTGTGTACCCGGCTCAGCA
OR 64 cloning primer F	ATGCCAACGCCAACAGCCACTGAAAC
OR 64 cloning primer R	TCAGCGACTCTGCACGCGTC
OR 67 cloning primer F	ATGGAGGATAAACTGTCTTGGACATTCAGCGGCAACT
OR 67 cloning primer R	CTAGCGATTGTTCATTTGACTCAGTAATGCGTAGTATGAGTAAGAAGCATT
OR 68 cloning primer F	ATGGAGGATAAACTGTCTTGGACATTCAGCGG
OR 68 cloning primer R	CTAGCGATTGTTCATTTGACTCAGTAATGCGTAGTATGAGTAAGAAGCAT
OR 70 cloning primer F	ATGGAAATGTATCAGGGAAAAGGTATGCTGAAGACACTGTCT
OR 70 cloning primer R	TCAGTTATGCGACGCCAAGTCCTTCATGGAG
OR 71 cloning primer F	ATGGAAAAGTATCGGGGAAAAGGTATGCTGAAG
OR 71 cloning primer R	CTAACGATTGTTCATTTGTCCCAACAGGGCG
OR 72 cloning primer F	ATGGAAAAGTATCGGGGAAAAGGTATGGTAGAG
OR 72 cloning primer R	CTAACGATTGTTCATTTGTCCCAACAACGCATAATATGAG
OR 75 cloning primer F	ATGGAGAGTGGAGCAGCGGAGGAC
OR 75 cloning primer R	CTATCGTCTATTCATCTGTCCCAGCAGTGCATAGTAGGAATATGATGCATTCAC
OR 83 cloning primer F	ATGGATGACGGCGCTCTGCCG
OR 83 cloning primer R	TTAGTGATCGTTCATTTGGTGTAGCAGTGCGAAGTACGAGTAGGA
OR 84 cloning primer F	ATGGCGGCGGGAGAGCTAC
OR 84 cloning primer R	CTAAGCGTTGTACTGCCGGTCGTTCATCT
OR 90 cloning primer F	ATGAAAAAAGCTTCTGCGCAATATTCCCAGGAGAGC
OR 90 cloning primer R	TCAGTTTGAGTTGTTCATCTGAAGTAGAACAGCAAGGAAGCT
OR 94 cloning primer F	ATGGAGGCGCTGTGGTGGCC
OR 94 cloning primer R	TCAATGATTACTCGTCTCCATTGCCTGGTACATGAAATTGAACAGAGAATAGGCAGCTTTCAG
OR 95 cloning primer F	ATGCAGCAGGCTGACCCGCTGTG
OR 95 cloning primer R	TTACAGCTCTTGTTTACCACTGCTTTGCTCCGTCTTCGTCTGGTATATGAA
OR 107 cloning primer F	atggagtctgaggcgaagtcgctggt
OR 107 cloning primer R	tcactgtgtatttaagagcatgttgaatattgtgtaggaaacgttcattatctgtaagaaa
OR 110 cloning primer F	ATGCTGCCATCAGCAGACGACGTGAAG
OR 110 cloning primer R	CTAGCTGCTCTGCAGTTGGTACACCAAGTTGAACAG
OR 112 cloning primer F	ATGGGCGACGGCTGTGAGGC
OR 112 cloning primer R	TTATCCAACAGGACGACGTGAATGATACAACAAATTAATAAGGGAGTATGAACCGTTCAGTG
OR 118 cloning primer F	ATGAGACAAACCCGTAGTGTGGAGTCGGTGCT
OR 118 cloning primer R	TTATTTTCTATTTTGTATCGTGTACAGCATGTTGAACATGACGTACGATCCATGCAAGACCTGCAAT
OR 120 cloning primer F	atgctgcgcctgctgggg
OR 120 cloning primer R	tcaggatgtactgtgaacttgataaaacatgttgaacaacgtatatgatccgttcagca
OR 123 cloning primer F	atggggcactcGTcggagg
OR 123 cloning primer R	tcattcacttccatgcatgtgatagagcatattcaataacccatacgtt
OR 124 cloning primer F	ATGGGTCTGTGGCAGCCGCG
OR 124 cloning primer R	TCATTCGCTTCTGTGCACGTGGTACAACATATTCAGTAAGGCATACG
OR 126 cloning primer F	ATGGAGTTTGAGTCGATGATGGGCCC
OR 126 cloning primer R	TCACTCAGTATTATAATGGTAATAATAAAGGAGATTCATCAGTGCATATGAGCTATGGAAAACC
OR 129 cloning primer F	ATGTCGATGCCGGACAGCGAG
OR 129 cloning primer R	TTACTGAATGCTTTGAAAATGATATAGCAAGTTCAGTAGTCCATATGATCCATTCAG
OR 130 cloning primer F	ATGAAGCCGGTGGGAGGCG
OR 130 cloning primer R	TTACTGCGATCCAGGAAAATGATATAGCAAATTGAGCAAACCGTATGTACC
OR5 genotyping F	CCGCCGTAATCTAAAGGTCTGGTTCTAACAG
OR5 genotyping R	CTTAGGATGAAAGTGGCGGTAGCACTAGATT
